# Cellular expression and functional roles of all 26 neurotransmitter GPCRs in the *C. elegans* egg-laying circuit

**DOI:** 10.1101/2020.04.23.037242

**Authors:** Robert W. Fernandez, Kimberly Wei, Erin Y. Wang, Deimante Mikalauskaite, Andrew Olson, Judy Pepper, Nakeirah Christie, Seongseop Kim, Michael R. Koelle

## Abstract

Maps of the synapses made and neurotransmitters released by all neurons in model systems such as *C. elegans* have left still unresolved how neural circuits integrate and respond to neurotransmitter signals. Using the egg-laying circuit of *C. elegans* as a model, we mapped which cells express each of the 26 neurotransmitter G protein coupled receptors (GPCRs) of this organism and also genetically analyzed the functions of all 26 GPCRs. We found that individual neurons express many distinct receptors, epithelial cells often express neurotransmitter receptors, and receptors are often positioned to receive extrasynaptic signals. The egg-laying circuit appears to use redundancy and compensation to achieve functional robustness, as receptor knockouts reveal few defects; however, increasing receptor signaling through overexpression more efficiently reveals receptor functions. This map of neurotransmitter GPCR expression and function in the egg-laying circuit provides a model for understanding GPCR signaling in other neural circuits.
