## Supplemental Table 1 for "Cellular expression and functional roles of all 26 neurotransmitter GPCRs in the *C. elegans* egg-laying circuit"

### Sheet: Sheet1
	Construction of recombineered fosmid or other DNA construct							Properties of GPCR::GFP transgene transformed into C. elegans
Neurotransmitter GPCR	Type of GFP Reporter	Origin of GPCR::GFP reporter DNA construct	Fosmid with C. elegans genomic insert used for recombineering. Further details at www.wormbase.org	Recombineering method used	Name of final recombineered fosmid clone	Size of recombineered fosmid or other DNA construct (kb)	unc-119 and cloNAT resistance genes recombineered into fosmid?	Whole fosmid clone or restriction fragment or transformed into C. elegans	unc-119 gene present on transformed DNA?	C. elegans genomic DNA 5’ of GPCR start codon (kb) - ranges indicate use of alternative 5' exons	GPCR coding region size (kb)- ranges given for alternative transripts	C. elegans genomic DNA 3’ of GPCR stop codon (kb) - ranges given for alternative 3' exons	Primers used for recombineering
SER-1	C-terminal GFP	This paper	WRM0640b_B09	Sarov et al., (2012)	pser-1::gfp	41.4	No	whole clone	No	20.4 – 22.7	5.5 - 7.7	4.1
SER-4	GFP fusion at exon 3	Tsalik et al., (2003), Gürel et al., (2012)	N/A - fusion PCR fragment used	N/A	N/A	12.3	N/A	N/A: PCR product	No	4.1	3.7	N/A
SER-5	C-terminal GFP	This paper	WRM0619a_G10	Tursun et al., (2009)	pser-5::gfp	37.2	No	whole clone	No	8.5	1.8	25.9
SER-7	C-terminal GFP	This paper	WRM0618b_D08	Sarov et al., (2012)	pser-7::gfp	42.8	No	whole clone	No	11.8	7.3 - 8.4	13.4 – 14.6
DOP-1	SL2 GFP	This paper	WRM069c_F02	Tursun et al., (2009)	pdop-1::SL2::gfp	39.6	No	whole clone	No	18.6	4.5	15.3	GFP Forward Primer from pBALU9 for recombineering fosmid WRM069c_F02 for dop-1::SL2::NLS::gfp: CTCCGCCTGAATCTTCTTTCGAATAATAACGAGGAAACCATTCCGGAATAGGCTGTCTCCATCCTACTTTCACCTAGTTAAC GFP Reverse Primer from pBALU9 for recombineering fosmid WRM069c_F02 for dop-1::SL2::NLS::gfp: AGGGTAATTGAATAAAGAAAGCATGCAATAAAACTGGAAAATTTTGAAAGTCTATTTGTATAGTTCATCCATGCCATG
DOP-2	C-terminal GFP	Sarov et al., (2012)	WRM061g_E12	Sarov et al., (2012)	pdop-2::gfp	47.1	Yes	whole clone	Yes	15.8	6.2	13.2
DOP-3	C-terminal GFP	Sarov et al., (2012)	WRM0628c_G08	Sarov et al., (2012)	pdop-3::gfp	45.4	Yes	28.6 kb Not1-AfeI fragment	No	20	3.3 – 5.2	2.1 - 3.9
DOP-4	SL2 GFP	This paper	WRM0638a_D09	Tursun et al., (2009)	pdop-4::SL2::gfp	38.5	No	whole clone	No	23.3	3.4	10.6	GFP Forward Primer from pBALU9 for recombineering fosmid WRM0638a_D09 for dop-4::SL2::NLS::gfp: TCTCGGTCACCCAAATGTGGGAGCAACCGCCGAATACTTTCAATTGAATAGGCTGTCTCATCCTACTTTCACCTAGTTAAC GFP Reverse Primer from pBALU9 for recombineering fosmid WRM0638a_D09 for dop-4::SL2::NLS::gfp: TCATATTAAAATTGAAAAAAAATCAAAAATAAAAAATACAAAATAAAAACTATTTGTATAGTTCATCCATGCCATG
OCTR-1	C-terminal GFP	Sarov et al., (2012)	WRM065d_C11	Sarov et al., (2012)	poctr-1::gfp	52.2	Yes	whole clone	Yes	23.8	1.9	14.5
SER-3	C-terminal GFP	Sarov et al., (2012)	WRM0610c_C02	Sarov et al., (2012)	pser-3::gfp	45.7	Yes	whole clone	Yes	20.3	2.2	11.3
SER-6	C-terminal GFP	Sarov et al., (2012)	WRM0640c_E05	Sarov et al., (2012)	pser-6::gfp	47.8	Yes	whole clone	Yes	22.3	4	9.6
SER-2	C-terminal GFP	Sarov et al., (2012)	WRM0628c_A02	Sarov et al., (2012)	pser-2::gfp	45.5	Yes	whole clone	Yes	11.0 - 19.1	5.1 – 13.0	6.5 - 9.6
TYRA-2	C-terminal GFP	Sarov et al., (2012)	WRM0633a_G12	Sarov et al., (2012)	ptyra-2::gfp	53.8	Yes	39.6 kb SacII-StuI fragment	No	13.0 - 17.1	4.2 – 8.3	15.7
TYRA-3	C-terminal GFP	Sarov et al., (2012)	WRM0610d_C10	Sarov et al., (2012)	ptyra-3::gfp	49.1	Yes	31.4 kb SbfI-AfeI fragment	No	16.1 - 23.1	3.0 – 7.0	7.3
GAR-1	C-terminal GFP	Sarov et al., (2012)	WRM0613a_A04	Sarov et al., (2012)	pgar-1::gfp	47.1	Yes	whole clone	Yes	19.8	5.2	10.2
GAR-2	SL2 GFP	This paper	WRM0634d_D01	Tursun et al., (2009)	pgar-2::SL2::gfp	35.7	No	whole clone	No	9.1 - 17.5	2.8 – 11.2	14.3-19.4	GFP Forward Primer from pBALU9 for recombineering fosmid WRM0634d_D01 for gar-2::SL2::NLS::gfp: AGTTCAAGAAAACGCTCACTAGGATTTTCAAAGGAGATTTTCGAAGAGTTTGAGCTGTCTCATCCTACTTTCACCTAGTTAAC GFP Reverse Primer from pBALU9 for recombineering fosmid WRM0634d_D01 for gar-2::SL2::NLS::gfp: TGACATATTTAACAAAGAAGTTGAGCGGTGAACTAATTGAAAAATGCGACTATTTGTATAGTTCATCATGCCATG
GAR-3	C-terminal GFP	This paper	WRM0615a_E07	Sarov et al., (2012)	pgar-3::gfp	38.4	No	whole clone	No	15.3	4.9	9.08
GBB-1	C-terminal GFP	Sarov et al., (2012)	WRM0618b_F01	Sarov et al., (2012)	pgbb-1::gfp	43	Yes	whole clone	Yes	12.0 - 20.7	1.2 – 9.8	9.3 - 15.3
GBB-2	GFP fusion at exon 14	This paper	WRM0640d_H01	Tursun et al., (2009)	pgbb-2::gfp	28.2	No	whole clone	No	10.5	16.3	1	GFP Forward Primer from pBALU9 for recombineering fosmid WRM0640d_H01 for gbb-2::gfp: TAATCGAATTGGCTCGAAATCCGGTTGGCAAGAGCCAAGAGCTATCGAATGAGTAAAGGAGAAGAACTTTTC GFP Reverse from pBALU9 for recombineering fosmid WRM0640d_H01 for gbb-2::gfp: GGTGACATTGGCTGTGAAGTCTTCGCGACAACACTCTTCATAAGACCCCCCGTTTGTATAGTTCATCCATGCCATG
MGL-1	C-terminal GFP	Sarov et al., (2012)	WRM0618a_C08	Sarov et al., (2012)	pmgl-1::gfp	44	Yes	whole clone	Yes	13.8 – 16.6	4.4 – 7.7	11.2
MGL-2	Promoter GFP	Yemeni et al., (2019)	N/A - 7.9 kb mgl-2 promoter inserted into pPD95.75 (Addgene)	N/A	pPmgl-2::gfp	12.3	N/A	whole clone	No	7.9	N/A	N/A
MGL-3	C-terminal GFP	Sarov et al., (2012)	WRM0620a_H12	Sarov et al., (2012)	pmgl-3::gfp	44.8	Yes	25.1 kb PluTi-BmtI fragment	No	7.5 – 14.6	4.5 – 11.6	2.9
ADOR-1	C-terminal GFP	Sarov et al., (2012)	WRM0641b_G10	Sarov et al., (2012)	pador-1::gfp	47.2	Yes	whole clone	Yes	21.1	5.5	8.8
F35H10.10	SL2 GFP	This paper	WRM0628b_G02	Tursun et al., (2009)	pF35H10.10::SL2::GFP	41.4	No	whole clone	No	28.8	5.3	6.14	GFP Forward Primer from pBALU9 for recombineering fosmid WRM0628b_G02for F35H10.10::SL2::NLS::gfp: GAGTGGCCATATCGCCACCAATTCGAGACTATAATTCGATCAATCATTGAGCTGTCTCATCCTACTTTCACCTAGTTAAC GFP Reverse Primer from pBALU9 for recombineering fosmid WRM0628b_G02for F35H10.10::SL2::NLS::gfp: TATGTGGGGGTTCGGCGAGGAGGTTTTGGGATGGGGAGGGGGTATGTACACTATTTGTATAGTTCATCCATGCCATG
DOP-5	C-terminal GFP	This paper	WRM0639a_H11	Sarov et al., (2012)	pdop-5::gfp	44.6	No	23.9 kb AhdI-AvrII fragment	No	16.1	3.6	3.3
DOP-6	C-terminal GFP	This paper	WRM0621c_G04	Sarov et al., (2012)	pdop-6::gfp	41.1	No	whole clone	No	23	6.5	2.6
