## Supplemental Table 2 for "Cellular expression and functional roles of all 26 neurotransmitter GPCRs in the *C. elegans* egg-laying circuit"

### Sheet: GPCR knockout alleles
Neurotransmitter GPCR knockouts
Neurotransmitter GPCR gene	Gene knockout allele designation	Reference	Primers Primers Used for Genotyping	PCR Product Sizes
ser-1	ok345	The C. elegans Deletion Mutant Consortium et al. (2012)
ser-4	ok512	The C. elegans Deletion Mutant Consortium et al. (2012)
ser-5	ok3087	The C. elegans Deletion Mutant Consortium et al. (2012)
ser-7	gk414345	Thompson O et al. (2013)
dop-1	tm535	The C. elegans Deletion Mutant Consortium et al. (2012)
dop-2	vs105	Chase et al. (2004)	vs105 Forward Primer: GAACTACGCTGGACTTTCTCTTATTGTT vs105 Forward Internal Primer: TACTCCGGTACCGAGCACTGC vs105 Reverse Primer: CAACAAATTACTGTCTTGGTCGCC	WT: 305bp Deletion:777bp
dop-3	vs106	Chase et al. (2004)
dop-4	tm1392	The C. elegans Deletion Mutant Consortium et al. (2012)	tm1392 Forward Primer: CCACAGTCTGGGCGACAGAG tm1392 Reverse Internal Primer: CGCGTCGCAATTATGTAGACC tm1392 Reverse Primer: GGTCTCGGCACAGCAAATTTC	WT: 322bp Deletion:780bp
octr-1	ok371	The C. elegans Deletion Mutant Consortium et al. (2012)	ok371 Forward Primer: GGATAAAGGAGGGCGCGACC ok371 Forward Internal Primer: CATGACCAGCAGTCCGACTAGC ok371 Reverse Primer: GTGTCAGTTTCTTGGTCGGCTAAG	WT: 372bp Deletion:764bp
ser-3	ok2007	The C. elegans Deletion Mutant Consortium et al. (2012)	ok2007 Forward Primer: GAGTATAAATAATAGGTCTTCCCTTCTCCGC ok2007 Forward Internal Primer: TAAATCGTGGAGCGGTTGGAGC ok2007 Reverse Primer: TTTCATATGCACCGGCTGTCCT	WT: 442bp Deletion: 855bp
ser-6	tm2146	The C. elegans Deletion Mutant Consortium et al. (2012)	tm2146 Forward Primer: CCAATGTGCTGTACGGTTGCC tm2146 Forward Internal Primer: GTATGCATGGGCGGAGGAAAA T tm2146 Reverse Primer: CAGAAACGGTGCAGTTACATAGTAGATG	WT: 355bp Deletion: 574bp
ser-2	pk1357	Tsalik et al. (2003)
tyra-2	tm1846	The C. elegans Deletion Mutant Consortium et al. (2012)
tyra-3	ok325	The C. elegans Deletion Mutant Consortium et al. (2012)
gar-1	ok755	The C. elegans Deletion Mutant Consortium et al. (2012)	ok755 Forward Primer: GATTCTGAGTCAGCGGCTGG ok755 Forward Internal Primer: GTGAAACAGGCCGAGGGAAC ok755 Reverse Primer: ATGCTAGTTGTGTGGAACAGAGTTAATTTTC	WT: 725bp Deletion: 935bp
gar-2	ok520	The C. elegans Deletion Mutant Consortium et al. (2012)	ok520 Forward Primer: ACACTTTTTACCCCCATCCAGGAACTT ok520 Forward Internal Primer: GACCAACACTTACAGGTGGGTTCAAG ok520 Reverse Primer: GGTGTTGCTCTAGCAGTCCCT	WT: 650bp Deletion: 798bp
gar-3	gk337	The C. elegans Deletion Mutant Consortium et al. (2012)
gbb-1	tm1406	The C. elegans Deletion Mutant Consortium et al. (2012)	tm1406 Forward Primer: AGTTGAGATGGCACTGAAAGATGTC tm1406 Forward Internal Primer: TTCCACCCCCAGAAGAGCATT tm1406 Reverse Primer: CAATGCGAGCGCCCTGAAATATC	WT: 480bp Deletion: 815bp
gbb-2	tm1165	The C. elegans Deletion Mutant Consortium et al. (2012)	tm1165 Forward Primer: ATATAGTTCGGCTCATTCAGCTGG tm1165 Forward Internal Primer: TGTGTGCTGGTCACATGGGC tm1165 Reverse Primer: ACCATTAGGACTCCTTTGACTGC	WT: 525bp Deletion: 766bp
mgl-1	tm7090	The C. elegans Deletion Mutant Consortium et al. (2012)
mgl-2	tm355	The C. elegans Deletion Mutant Consortium et al. (2012)	tm355 Forward Primer: TGGTGGCATCTGAAGTTGATATCTCTTG tm355 Forward Internal Primer: TAGCCTACAAAACCCTAACCCTGAAAG tm355 Reverse Primer: TGTTCCATTTCCTAGAGAGCATTTCTGTGC	WT: 435bp Deletion: 913bp
mgl-3	tm1766	The C. elegans Deletion Mutant Consortium et al. (2012)	tm1766 Forward Primer: CGAATAATCATACGCAGGGGTCTT tm1766 Forward Internal Primer: TGCTGATACGGGATCCTATGGTGA tm1766 Reverse Primer: ATGCATTCGGATTAGGAGATCTCTGG	WT: 466bp Deletion: 873bp
ador-1	tm3971	The C. elegans Deletion Mutant Consortium et al. (2012)
F35H10.10	tm3179	The C. elegans Deletion Mutant Consortium et al. (2012)
dop-5	ok568	The C. elegans Deletion Mutant Consortium et al. (2012)
dop-6	ok2090	The C. elegans Deletion Mutant Consortium et al. (2012)

### Sheet: GPCR knockout strains
Neurotransmitter GPCR knockouts
Strain	Genotype	Features	Used in Figure(s)
DA1814	ser-1(ok345) X	10x outcrossed	6
AQ866	ser-4(ok512) III	5X outcrossed	6
LX2467	ser-5(ok3087) I	6X outcrossed	6
LX1984	ser-7(gk414345) X	6X outcrossed	6
FX00535	dop-1(tm535) X	0X outcrossed	6
LX702	dop-2(vs105) V	4X outcrossed	6
LX703	dop-3(vs106) X	4X outcrossed	6
LX2725	dop-4(tm1392) X	2X outcrossed	6
CX13079	octr-1(ok371) X	4X outcrossed	6
LX2552	ser-3(ok2007) I	2X outcrossed	6
FX17797	ser-6(tm2146) IV	2X outcrossed	6
OH313	ser-2(pk1357) X	4X outcrossed	6
RWK210	tyra-2(tm1846) X	4X outcrossed	6
VC125	tyra-3(ok325) X	4X outcrossed	6
LX740	gar-1(ok755) X	4X outcrossed	6
LX2549	gar-2(ok520) III	2X outcrossed	6
VC670	gar-3(gk337) V	0X outcrossed	6
LX2703	gbb-1(tm1406) X	2X outcrossed	6
LX2550	gbb-2(tm1165) IV	2X outcrossed	6
FX31004	mgl-1(tm7090) X	0X outcrossed	6
LX2705	mgl-2(tm355) I	2X outcrossed	6
LX2706	mgl-3(tm1766) IV	2X outcrossed	6
FX17843	ador-1(tm3971) II	0X outcrossed	6
FX03179	F35H10.10(tm3179) IV	0X outcrossed	6
RB785	dop-5(ok568) V	0X outcrossed	6
RB1680	dop-6(ok2090) X	0X outcrossed	6
LX2567	gar-2(ok520) III; gbb-2(tm1165) IV		6; S5
LX2548	gar-2(ok520) III; dop-2(vs105) V		6; S5
LX2547	gar-2(ok520) III; octr-1(ok371) X		6; S5
LX739	gar-2(ok520) III; gar-1(ok755) X		6; S5
LX2588	octr-1(ok371) X gar-1(ok755) X		6; S5
LX2599	gar-2(ok520) III; gbb-2(tm1165) IV; gar-1(ok755) X		6; S5
LX2602	gar-2(ok520) III; octr-1(ok371) X gar-1(ok755) X		6; S5
LX2566	gar-2(ok520) III; dop-2(vs105) V; gar-1(ok755) X		6; S5
LX2603	dop-2(vs105) V; octr-1(ok371) X gar-1(ok755) X		6; S5
LX2604	gbb-2(tm1165) IV; octr-1(ok371) X gar-1(ok755) X		6; S5
LX2605	gar-2(ok520) III; dop-2(vs105) V; octr-1(ok371) X gar-1(ok755) X		6; S5
LX2601	gar-2(ok520) III; gbb-2(tm1165) IV; dop-2(vs105) V; gar-1(ok755) X		6; S5
LX2606	gar-2(ok520) III; gbb-2(tm1165) IV; octr-1(ok371) X gar-1(ok755) X		6; S5
LX2607	gbb-2(tm1165) IV; dop-2(vs105) V; octr-1(ok371) X gar-1(ok755) X		6; S5
LX2608	gar-2(ok520) III; gbb-2(tm1165) IV; dop-2(vs105) V; octr-1(ok371) X gar-1(ok755) X		6; S5

### Sheet: mCherry transgenes and strains
mCherry Marker Transgene	Allele designation	Cells of egg-laying system expressing mCherry	Reference	DNA injected to create extrachromosomal transgene, or [extrachromosomal transgene that was chromosomally integrated]	Strain	Strain genotype	Number of times outcrossed
ida-1::mCherry	vsEx928	All neurons: uv1, VC4/5, and HSN	This paper	20 ng/µL pBR1 + pL15EK 50ng/µL + DH5α genomic DNA 25ng/µL	LX2471	lin-15(n765ts) X; vsEx928	N/A
	vsIs269		This paper	[vsEx928]	LX2478	lin-15(n765ts) X; vsls269	0
	vsIs270		This paper	[vsEx928]	LX2479	lin-15(n765ts) X; vsls270	0
	vsIs271		This paper	[vsEx928]	LX2480	lin-15(n765ts) X; vsls271	0
	vsIs272		This paper	[vsEx928]	LX2481	lin-15(n765ts) X; vsls272	0
	vsIs273		This paper	[vsEx928]	LX2482	lin-15(n765ts) X; vsls273	0
unc-103e::mCherry	vsEx780	Strong expression in vm1 and vm2 muscle cells. Faint and occassional expression in um1 muscle cells.	This paper	20 ng/µL pKMC257 + pL15EK 50ng/µL	LX2090	lin-15(n765ts) X; vsEx780	N/A
	vsIs191		This paper	[vsEx780]	LX2096	lin-15(n765ts) X; vsls191	0
	vsIs192		This paper	[vsEx780]	LX2097	lin-15(n765ts) X; vsls192	0
	vsIs193		This paper	[vsEx780]	LX2098	lin-15(n765ts) X; vsls193	0
	vsIs194		This paper	[vsEx780]	LX2099	lin-15(n765ts) X; vsls194	0
	vsIs195		This paper	[vsEx780]	LX2100	lin-15(n765ts) X; vsls195	0
ajm-1::mCherry	mjIs15	apical borders of epithelial cells: ut1-4, du, vulval toroid (vt), uv3, spermatheca	Ecsedi et al. (2015)		LX2562	mjls15	2

### Sheet: GPCR GFP transgenes
GPCR::GFP Transgene	Allele designation	Reference	DNA injected to create extrachromosomal transgene, or [extrachromosomal transgene integrated to create integrated transgene]	Mutant injected to create extrachromosomal transgene
ser-1::GFP	vsEx880	This paper	pser-1::gfp 60ng/µL + pL15EK 50ng/uL + DH5α genomic DNA 25ng/µL	lin-15(n765ts) X
	vsIs244	This paper	[vsEx880]
	vsIs245	This paper	[vsEx880]
	vsIs246	This paper	[vsEx880]
ser-4::GFP	ljIs570	Tsalik et al. (2003)	N/A - see Tsalik et al. (2003) for details
ser-5::GFP	vsEx961	This paper	pser-5::gfp 50ng/µL + pL15EK 50ng/uL + DH5α genomic DNA 25ng/µL	lin-15(n765ts) X
	vsEx962	This paper	pser-5::gfp 50ng/µL + pL15EK 50ng/uL + DH5α genomic DNA 25ng/µL	lin-15(n765ts) X
	vsEx963	This paper	pser-5::gfp 50ng/µL + pL15EK 50ng/uL + DH5α genomic DNA 25ng/µL	lin-15(n765ts) X
	vsEx964	This paper	pser-5::gfp 50ng/µL + pL15EK 50ng/uL + DH5α genomic DNA 25ng/µL	lin-15(n765ts) X
	vsEx965	This paper	pser-5::gfp 50ng/µL + pL15EK 50ng/uL + DH5α genomic DNA 25ng/µL	lin-15(n765ts) X
	vsIs282	This paper	[vsEx961]
ser-7::GFP	vsEx870	This paper	pser-7::gfp 60ng/µL + pL15EK 50ng/µL + DH5α genomic DNA 25ng/µL	lin-15(n765ts) X
	vsEx871	This paper	pser-7::gfp 60ng/µL + pL15EK 50ng/µL + DH5α genomic DNA 25ng/µL	lin-15(n765ts) X
	vsIs237	This paper	[vsEx870]
	vsIs238	This paper	[vsEx870]
	vsIs239	This paper	[vsEx870]
	vsIs240	This paper	[vsEx870]
dop-1::GFP	vsEx952	This paper	pdop-1::SL2::gfp 60ng/µL + pL15EK 50ng/µL + DH5α genomic DNA 25ng/µL	lin-15(n765ts) X
	vsIs284	This paper	[vsEx952]
	vsIs285	This paper	[vsEx952]
	vsIs286	This paper	[vsEx952]
dop-2::GFP	vsEx850	This paper; Sarov et al. (2012)	pdop-2::gfp 50ng/µL + pL15EK 50ng/µL	lin-15(n765ts) X
	vsEx851	This paper; Sarov et al. (2012)	pdop-2::gfp 50ng/µL + pL15EK 50ng/µL	lin-15(n765ts) X
	vsIs232	This paper	[vsEx850]
	vsIs233	This paper	[vsEx850]
	vsIs234	This paper	[vsEx850]
dop-3::GFP	vsEx906	This paper; Sarov et al. (2012)	pdop-3::gfp 20ng/µL + pL15EK 50ng/µL + DH5α genomic DNA 25ng/µL	lin-15(n765ts) X
	vsIs257	This paper	[vsEx906]
	vsIs258	This paper	[vsEx906]
	vsIs259	This paper	[vsEx906]
dop-4::GFP	vsEx953	This paper	pdop-4::SL2::gfp 60ng/µL + pL15EK 50ng/µL + DH5α genomic DNA 25ng/µL	lin-15(n765ts) X
	vsEx954	This paper	pdop-4::SL2::gfp 60ng/µL + pL15EK 50ng/µL + DH5α genomic DNA 25ng/µL	lin-15(n765ts) X
	vsIs287	This paper	[vsEx953]
	vsIs288	This paper	[vsEx953]
	vsIs289	This paper	[vsEx953]
	vsIs290	This paper	[vsEx953]
	vsIs291	This paper	[vsEx953]
	vsIs292	This paper	[vsEx953]
octr-1::GFP	vsEx818	This paper; Sarov et al. (2012)	poctr-1::gfp 100ng/µL	unc-119(ed3) III; otIs356 V
	vsIs208	This paper	[vsEx818]
ser-3::GFP	vsEx819	This paper; Sarov et al. (2012)	pser-3::gfp 100ng/µL	unc-119(ed3) III; otIs356 V
	vsIs209	This paper	[vsEx819]
	vsIs298	This paper	[vsEx819]
ser-6::GFP	vsEx846	This paper; Sarov et al. (2012)	pser-6::gfp 100ng/µL	unc-119(ed3) III; otIs356 V
	vsIs220	This paper	[vsEx846]
ser-2::GFP	vsEx817	This paper; Sarov et al. (2012)	pser-2::gfp 100ng/µL	unc-119(ed3) III; otIs356 V
	vsIs213	This paper	[vsEx817]
tyra-2::GFP	vsEx910	This paper; Sarov et al. (2012)	ptyra-2::gfp 20ng/µL + pL15EK 50ng/µL + DH5α genomic DNA 25ng/µL	lin-15(n765ts) X
	vsEx911	This paper; Sarov et al. (2012)	ptyra-2::gfp 20ng/µL + pL15EK 50ng/µL + DH5α genomic DNA 25ng/µL	lin-15(n765ts) X
	vsIs260	This paper	[vsEx911]
	vsIs261	This paper	[vsEx911]
	vsIs262	This paper	[vsEx911]
	vsIs263	This paper	[vsEx911]
tyra-3::GFP	vsEx901	This paper; Sarov et al. (2012)	ptyra-3::gfp 20ng/µL + pL15EK 50ng/µL + DH5α genomic DNA 25ng/µL	lin-15(n765ts) X
	vsEx902	This paper; Sarov et al. (2012)	ptyra-3::gfp 20ng/µL + pL15EK 50ng/µL + DH5α genomic DNA 25ng/µL	lin-15(n765ts) X
	vsEx903	This paper; Sarov et al. (2012)	ptyra-3::gfp 20ng/µL + pL15EK 50ng/µL + DH5α genomic DNA 25ng/µL	lin-15(n765ts) X
	vsIs251	This paper	[vsEx903]
gar-1::GFP	vsEx809	This paper; Sarov et al. (2012)	pgar-1::gfp 100ng/µL	unc-119(ed3) III; otIs356 V
	vsIs205	This paper	[vsEx809]
gar-2::GFP	vsEx912	This paper	pgar-2::SL2::gfp 60ng/µL + pL15EK 50ng/µL + DH5α genomic DNA 25ng/µL	lin-15(n765ts) X
	vsEx913	This paper	pgar-2::SL2::gfp 60ng/µL + pL15EK 50ng/µL + DH5α genomic DNA 25ng/µL	lin-15(n765ts) X
	vsIs255	This paper	[vsEx912]
gar-3::GFP	vsEx878	This paper	pgar-3::gfp 60ng/µL + pL15EK 50ng/µL + DH5α genomic DNA 25ng/µL	lin-15(n765ts) X
	vsEx879	This paper	pgar-3::gfp 60ng/µL + pL15EK 50ng/µL + DH5α genomic DNA 25ng/µL	lin-15(n765ts) X
	vsIs247	This paper	[vsEx879]
	vsIs248	This paper	[vsEx879]
	vsIs249	This paper	[vsEx879]
	vsIs250	This paper	[vsEx879]
gbb-1::GFP	vsEx793	This paper; Sarov et al. (2012)	pgbb-1::gfp 100ng/µL	unc-119(ed3) III
	vsIs206	This paper	[vsEx793]
	vsIs236	This paper	[vsEx793]
gbb-2::GFP	vsEx925	This paper	pgbb-2::gfp 60ng/µL + pL15EK 50ng/µL + DH5α genomic DNA 25ng/µL	lin-15(n765ts) X
	vsEx926	This paper	pgbb-2::gfp 60ng/µL + pL15EK 50ng/µL + DH5α genomic DNA 25ng/µL	lin-15(n765ts) X
	vsIs266	This paper	[vsEx925]
	vsIs267	This paper	[vsEx925]
mgl-1::GFP	vsEx813	This paper; Sarov et al. (2012)	pmgl-1::gfp 100ng/µL	unc-119(ed3) III; otIs356 V
	vsIs214	This paper	[vsEx813]
	vsIs215	This paper	[vsEx813]
	vsIs216	This paper	[vsEx813]
	vsIs217	This paper	[vsEx813]
mgl-2::GFP	vsEx957	This paper; Yemini et al. (2019)	pPmgl-2::gfp 30ng/µL + pL15EK 50ng/µL + DH5α genomic DNA 25ng/µL	lin-15(n765ts) X
	vsEx958	This paper; Yemini et al. (2019)	pPmgl-2::gfp 30ng/µL + pL15EK 50ng/µL + DH5α genomic DNA 25ng/µL	lin-15(n765ts) X
	vsIs281	This paper	[vsEx957]
mgl-3::GFP	vsEx907	This paper; Sarov et al. (2012)	pmgl-3::gfp 20ng/µL + pL15EK 50ng/µL + DH5α genomic DNA 25ng/µL	lin-15(n765ts) X
	vsEx908	This paper	pmgl-3::gfp 20ng/µL + pL15EK 50ng/µL + DH5α genomic DNA 25ng/µL	lin-15(n765ts) X
	vsEx909	This paper	pmgl-3::gfp 20ng/µL + pL15EK 50ng/µL + DH5α genomic DNA 25ng/µL	lin-15(n765ts) X
	vsIs255	This paper	[vsEx912]
ador-1::GFP	vsEx792	This paper; Sarov et al. (2012)	pador-1::gfp 100ng/µL	unc-119(ed3) III; otIs356 V
	vsIs207	This paper	[vsEx792]
	vsIs229	This paper	[vsEx792]
	vsIs230	This paper	[vsEx792]
	vsIs231	This paper	[vsEx792]
F35H10.10::GFP	vsEx955	This paper	pF35H10.10::SL2::gfp 60ng/µL + pL15EK 50ng/µL + DH5α genomic DNA 25ng/µL	lin-15(n765ts) X
	vsEx956	This paper	pF35H10.10::SL2::gfp 60ng/µL + pL15EK 50ng/µL + DH5α genomic DNA 25ng/µL	lin-15(n765ts) X
	vsIs283	This paper	[vsEx955]
	vsIs293	This paper	[vsEx955]
	vsIs294	This paper	[vsEx955]
	vsIs295	This paper	[vsEx955]
	vsIs296	This paper	[vsEx955]
	vsIs297	This paper	[vsEx955]
dop-5::GFP	vsEx904	This paper	pdop-5::gfp 20ng/µL + pL15EK 50ng/µL + DH5α genomic DNA 25ng/µL	lin-15(n765ts) X
	vsIs252	This paper	[vsEx904]
	vsIs253	This paper	[vsEx904]
	vsIs254	This paper	[vsEx904]
dop-6::GFP	vsEx874	This paper	pdop-6::gfp 60ng/µL + pL15EK 50ng/µL + DH5α genomic DNA 25ng/µL	lin-15(n765ts) X
	vsEx875	This paper	pdop-6::gfp 60ng/µL + pL15EK 50ng/µL + DH5α genomic DNA 25ng/µL	lin-15(n765ts) X
	vsIs241	This paper	[vsEx874]
	vsIs242	This paper	[vsEx874]

### Sheet: GPCR GFP strains
Neurotransmitter GPCR::GFP transgenic strains
GFP reporter strain for:	mCherry marked cells of the egg-laying system:	Strain	Genotype	Feature	Used in Figure(s)
ser-1	none	LX2679	vsIs244	2x outcrossed	7; S6
	none	LX2377	vsIs244	0x outcrossed	N/A
	none	LX2378	vsIs245	0x outcrossed	S6
	none	LX2379	vsIs246	0x outcrossed	S6
	none	LX2374	lin-15(n765ts) X; vsEx880	0x outcrossed	S6
	HSN, VC and uv1 neurons	LX2614	lin-15(n765ts) X; vsIs244; vsIs269		S3
	vm and um muscles	LX2412	lin-15(n765ts) X; vsIs246; vsIs191		S3
	uterine and vulval epithelial cells	LX2579	vsIs244; mjIs15		S3
ser-4	none	AQ570	ljIs570	0x outcrossed	N/A
	HSN, VC and uv1 neurons	LX2623	ljIs570; vsIs270		S3
	vm and um muscles	LX2121	ljIs570; vsIs191		4; S3
ser-5	none	LX2641	lin-15(n765ts) X; vsIs282	0x outcrossed	7; S6
	none	LX2652	lin-15(n765ts) X ; vsEx961	0x outcrossed	N/A
	none	LX2653	lin-15(n765ts) X ; vsEx962	0x outcrossed	N/A
	none	LX2654	lin-15(n765ts) X ; vsEx963	0x outcrossed	N/A
	none	LX2655	lin-15(n765ts) X ; vsEx964	0x outcrossed	N/A
	none	LX2656	lin-15(n765ts) X ; vsEx965	0x outcrossed	N/A
	HSN, VC and uv1 neurons	LX2672	vsIs282; vsIs271		S3
	vm and um muscles	LX2673	vsIs282; vsIs192		N/A
	uterine and vulval epithelial cells	LX2671	vsIs282; mjIs15		S3
ser-7	none	LX2357	lin-15(n765ts) X; vsIs238	0x outcrossed	7; S6
	none	LX2356	lin-15(n765ts) X; vsIs237	0x outcrossed	N/A
	none	LX2358	lin-15(n765ts) X; vsIs239	0x outcrossed	N/A
	none	LX2359	lin-15(n765ts) X; vsIs240	0x outcrossed	N/A
	none	LX2348	lin-15(n765ts) X ; vsEx870	0x outcrossed	N/A
	none	LX2349	lin-15(n765ts) X ; vsEx871	0x outcrossed	N/A
	HSN, VC and uv1 neurons	LX2538	lin-15(n765ts) X; vsIs237; vsIs269		4; S3
	vm and um muscles	LX2418	lin-15(n765ts) X; vsIs238; vsIs191		4; S3
	uterine and vulval epithelial cells	LX2613	vsIs238; mjIs15		S3
dop-1	none	LX2690	lin-15(n765ts) X; vsIs284	0x outcrossed	7; S6
	none	LX2683	lin-15(n765ts) X; vsIs285	0x outcrossed	N/A
	none	LX2684	lin-15(n765ts) X; vsIs286	0x outcrossed	N/A
	none	LX2643	lin-15(n765ts) X ; vsEx952	0x outcrossed	N/A
	HSN, VC and uv1 neurons	LX2713	lin-15(n765ts) X; vsIs284; vsIs271		S3
	uterine and vulval epithelial cells	LX2714	vsIs284; mjIs15		S3
dop-2	none	LX2301	lin-15(n765ts) X; vsIs233	0x outcrossed	7; S6
	none	LX2300	lin-15(n765ts) X; vsIs232	0x outcrossed	N/A
	none	LX2302	lin-15(n765ts) X; vsIs234	0x outcrossed	N/A
	none	LX2277	lin-15(n765ts) X ; vsEx850	0x outcrossed	N/A
	none	LX2278	lin-15(n765ts) X ; vsEx851	0x outcrossed	N/A
	HSN, VC and uv1 neurons	LX2625	lin-15(n765ts) X; vsIs233; vsIs270		4; S3
	uterine and vulval epithelial cells	LX2661	vsIs233; mjIs15		S3
dop-3	none	LX2440	lin-15(n765ts) X; vsIs258	0x outcrossed	7; S6
	none	LX2439	lin-15(n765ts) X; vsIs257	0x outcrossed	N/A
	none	LX2441	lin-15(n765ts) X; vsIs259	0x outcrossed	N/A
	none	LX2428	lin-15(n765ts) X ; vsEx906	0x outcrossed	N/A
	HSN, VC and uv1 neurons	LX2531	lin-15(n765ts) X; vsIs258; vsIs269		S3
	uterine and vulval epithelial cells	LX2737	vsIs258; mjIs15		S3
dop-4	none	LX2707	vsIs287	2x outcrossed	7; S5; S6
	none	LX2685	lin-15(n765ts) X; vsIs287	0x outcrossed	N/A
	none	LX2686	lin-15(n765ts) X; vsIs288	0x outcrossed	N/A
	none	LX2687	lin-15(n765ts) X; vsIs289	0x outcrossed	N/A
	none	LX2688	lin-15(n765ts) X; vsIs290	0x outcrossed	N/A
	none	LX2689	lin-15(n765ts) X; vsIs291	0x outcrossed	N/A
	none	LX2691	lin-15(n765ts) X; vsIs292	0x outcrossed	N/A
	none	LX2644	lin-15(n765ts) X ; vsEx953	0x outcrossed	N/A
	none	LX2645	lin-15(n765ts) X ; vsEx954	0x outcrossed	N/A
	HSN, VC and uv1 neurons	LX2716	lin-15(n765ts) X; vsIs287; vsIs270		S3
	vm and um muscles	LX2717	lin-15(n765ts) X; vsIs287;vsIs192		S3
	uterine and vulval epithelial cells	LX2715	vsIs287; mjIs15		S3
octr-1	none	LX2227	vsIs208	2x outcrossed	7; S6
	none	LX2175	unc-119(ed3) III ; otIs356 V ; vsEx818	0x outcrossed	N/A
	HSN, VC and uv1 neurons	LX2535	vsIs208; vsIs269		3; S2; S3
	vm and um muscles	LX2542	vsIs208; vsIs191		3; S3
	uterine and vulval epithelial cells	LX2580	vsIs208; mjIs15		3; S3
ser-3	none	LX2730	vsIs298	4x outcrossed	7; S6
	none	LX2228	otIs356 V; vsIs209	0x outcrossed	N/A
	none	LX2176	unc-119(ed3) III ; otIs356 V ; vsEx819	0x outcrossed	N/A
	HSN, VC and uv1 neurons	LX2618	vsIs209; vsIs269		S3
	uterine and vulval epithelial cells	LX2638	vsIs209; mjIs15		S3
ser-6	none	LX2677	vsIs220	2x outcrossed	7; S6
	none	LX2262	otIs356 V; vsIs220	0x outcrossed	S6
	none	LX2263	otIs356 V; vsIs221	0x outcrossed	S6
	none	LX2264	otIs356 V; vsIs222	0x outcrossed	S6
	none	LX2265	otIs356 V; vsIs223	0x outcrossed	S6
	none	LX2232	unc-119(ed3) III ; otIs356 V ; vsEx846	0x outcrossed	S6
	HSN, VC and uv1 neurons	LX2537	vsIs220; vsIs269		S3
	uterine and vulval epithelial cells	LX2578	vsIs220; mjIs15		4; S3
ser-2	none	LX2701	vsIs213	2x outcrossed	7; S6
	none	LX2259	vsIs213	0x outcrossed	N/A
	none	LX2174	unc-119(ed3) III ; otIs356 V ; vsEx817	0x outcrossed	S6
	HSN, VC and uv1 neurons	LX2541	vsIs213; vsIs269		S3
	vm and um muscles	LX2544	vsIs213; vsIs191		S3
	uterine and vulval epithelial cells	LX2581	vsIs213; mjIs15		S3
tyra-2	none	LX2444	lin-15(n765ts) X; vsIs262	0x outcrossed	7; S6
	none	LX2442	lin-15(n765ts) X; vsIs260	0x outcrossed	N/A
	none	LX2443	lin-15(n765ts) X; vsIs261	0x outcrossed	N/A
	none	LX2445	lin-15(n765ts) X; vsIs2623	0x outcrossed	N/A
	none	LX2434	lin-15(n765ts) X ; vsEx910	0x outcrossed	N/A
	none	LX2435	lin-15(n765ts) X ; vsEx911	0x outcrossed	N/A
	HSN, VC and uv1 neurons	LX2627	lin-15(n765ts) X; vsIs262; vsIs270		S3
	uterine and vulval epithelial cells	LX2724	vsIs262; mjIs15		S3
tyra-3	none	LX2738	vsIs251	4x outcrossed	7; S6
	none	LX2423	vsIs251	0x outcrossed	N/A
	none	LX2419	vsEx901 ; lin-15(n765ts) X	0x outcrossed	N/A
	none	LX2420	vsEx902 ; lin-15(n765ts) X	0x outcrossed	N/A
	none	LX2421	vsEx903 ; lin-15(n765ts) X	0x outcrossed	N/A
	HSN, VC and uv1 neurons	LX2533	lin-15(n765ts) X; vsIs251; vsIs269		S3
	vm and um muscles	LX2564	lin-15(n765ts) X; vsIs251; vsIs192		S3
	uterine and vulval epithelial cells	LX2582	vsIs251; mjIs15		4; S3
gar-1	none	LX2205	vsIs205	2x outcrossed	7; S6
	none	LX2144	unc-119(ed3) III ; vsEx809	0x outcrossed	N/A
	HSN, VC and uv1 neurons	LX2536	vsIs205; vsIs269		S3
	vm and um muscles	LX2214	vsIs205; vsIs191		4; S3
	uterine and vulval epithelial cells	LX2663	vsIs205; mjIs15		S3
gar-2	none	LX2436	lin-15(n765ts) X; vsIs255	0x outcrossed	7; S6
	none	LX2429	lin-15(n765ts) X ; vsEx912	0x outcrossed	N/A
	none	LX2430	lin-15(n765ts) X ; vsEx913	0x outcrossed	N/A
	HSN, VC and uv1 neurons	LX2534	lin-15(n765ts) X; vsIs255; vsIs269		4; S3
	vm and um muscles	LX2543	lin-15(n765ts) X; vsIs255; vsIs191		4; S3
gar-3	none	LX2382	lin-15(n765ts) X; vsIs248	0x outcrossed	7; S6
	none	LX2381	lin-15(n765ts) X; vsIs247	0x outcrossed	N/A
	none	LX2383	lin-15(n765ts) X; vsIs249	0x outcrossed	N/A
	none	LX2384	lin-15(n765ts) X; vsIs250	0x outcrossed	N/A
	none	LX2362	lin-15(n765ts) X ; vsEx878	0x outcrossed	N/A
	none	LX2363	lin-15(n765ts) X ; vsEx879	0x outcrossed	N/A
	HSN, VC and uv1 neurons	LX2616	lin-15(n765ts) X; vsIs248 [gar-3(fosmid)::gfp]; vsIs269 [ida-1::mCherry]		S3
	vm and um muscles	LX2628	lin-15(n765ts) X; vsIs248 [gar-3(fosmid)::gfp]; vsIs192 [unc-103e::mCherry]		S3
	uterine and vulval epithelial cells	LX2723	vsIs248 [gar-3(fosmid)::gfp]; mjIs15 [ajm-1::mCherry]		S3
gbb-1	none	LX2202	vsIs206	4x outcrossed	7; S6
	none	LX2304	otIs356 V; vsIs236	0x outcrossed	S6
	none	LX2128	unc-119(ed3) III ; otIs356 V ; vsEx793	0x outcrossed	S6
	HSN, VC and uv1 neurons	LX2767	vsIs206; vsIs269		S3
	vm and um muscles	LX2563	vsIs206; vsIs191		S3
	uterine and vulval epithelial cells	LX2630	vsIs206; mjIs15		S3
gbb-2	none	LX2465	lin-15(n765ts) X; vsIs267	0x outcrossed	7; S6
	none	LX2464	lin-15(n765ts) X; vsIs266	0x outcrossed	N/A
	none	LX2460	lin-15(n765ts) X ; vsEx925	0x outcrossed	N/A
	none	LX2461	lin-15(n765ts) X ; vsEx926	0x outcrossed	N/A
	HSN, VC and uv1 neurons	LX2539	lin-15(n765ts) X; vsIs267; vsIs269		S3
	uterine and vulval epithelial cells	LX2736	vsIs267; mjIs15		S3
mgl-1	none	LX2678	vsIs214	2x outcrossed	7; S6
	none	LX2251	otIs356 V; vsIs214	0x outcrossed	N/A
	none	LX2252	otIs356 V; vsIs215	0x outcrossed	N/A
	none	LX2253	otIs356 V; vsIs216	0x outcrossed	N/A
	none	LX2254	otIs356 V; vsIs217	0x outcrossed	N/A
	none	LX2167	unc-119(ed3) III ; otIs356 V ; vsEx813	0x outcrossed	S6
	HSN, VC and uv1 neurons	LX2615	vsIs214 [mgl-1(fosmid)::gfp]; vsIs269 [ida-1::mCherry]		S3
	vm and um muscles	LX2639	vsIs214 [mgl-1(fosmid)::gfp]; vsIs192 [unc-103e::mCherry]		N/A
	uterine and vulval epithelial cells	LX2631	vsIs214 [mgl-1(fosmid)::gfp]; mjIs15 [ajm-1::mCherry]		4; S3
mgl-2	none	LX2633	lin-15(n765ts) X; vsIs281	0x outcrossed	N/A
	none	LX2648	lin-15(n765ts) X ; vsEx957	0x outcrossed	N/A
	none	LX2649	lin-15(n765ts) X ; vsEx958	0x outcrossed	N/A
	HSN, VC and uv1 neurons	LX2675	lin-15(n765ts) X; vsIs281; vsIs271		S3
mgl-3	none	LX2680	vsIs256	2x outcrossed	7; S6
	none	LX2437	vsIs256	0x outcrossed	N/A
	none	LX2431	lin-15(n765ts) X ; vsEx907	0x outcrossed	S6
	none	LX2432	lin-15(n765ts) X ; vsEx908	0x outcrossed	S6
	none	LX2433	lin-15(n765ts) X ; vsEx909	0x outcrossed	S6
	HSN, VC and uv1 neurons	LX2617	lin-15(n765ts) X; vsIs256; vsIs269		S3
ador-1	none	LX2208	vsIs229	0x outcrossed	7; S6
	none	LX2203	otIs356 V; vsIs207	0x outcrossed	N/A
	none	LX2204	otIs356 V; vsIs229	0x outcrossed	N/A
	none	LX2206	otIs356 V; vsIs230	0x outcrossed	N/A
	none	LX2207	otIs356 V; vsIs231	0x outcrossed	N/A
	none	LX2127	unc-119(ed3) III ; otIs356 V ; vsEx792	0x outcrossed	N/A
	HSN, VC and uv1 neurons	LX2540	vsIs229; vsIs269		4; S3
	vm and um muscles	LX2565	vsIs229; vsIs192		S3
F35H10.10	none	LX2699	lin-15(n765ts) X; vsIs296	0x outcrossed	7; S6
	none	LX2640	lin-15(n765ts) X; vsIs283	0x outcrossed	N/A
	none	LX2696	lin-15(n765ts) X; vsIs293	0x outcrossed	N/A
	none	LX2697	lin-15(n765ts) X; vsIs294	0x outcrossed	N/A
	none	LX2698	lin-15(n765ts) X; vsIs295	0x outcrossed	N/A
	none	LX2700	lin-15(n765ts) X; vsIs297	0x outcrossed	N/A
	none	LX2646	lin-15(n765ts) X ; vsEx955	0x outcrossed	N/A
	none	LX2647	lin-15(n765ts) X ; vsEx956	0x outcrossed	N/A
	HSN, VC and uv1 neurons	LX2710	lin-15(n765ts) X; vsIs296; vsIs271		S3
	vm and um muscles	LX2711	lin-15(n765ts) X; vsIs296; vsIs192		N/A
	uterine and vulval epithelial cells	LX2712	vsIs296; mjIs15		S3
dop-5	none	LX2426	lin-15(n765ts) X; vsIs254	0x outcrossed	7; S6
	none	LX2424	lin-15(n765ts) X; vsIs252	0x outcrossed	N/A
	none	LX2425	lin-15(n765ts) X; vsIs253	0x outcrossed	N/A
	none	LX2422	vsEx904 ; lin-15(n765ts) X	0x outcrossed	N/A
	HSN, VC and uv1 neurons	LX2624	vsIs254; vsIs271		S3
	uterine and vulval epithelial cells	LX2664	vsIs254; mjIs15		S3
dop-6	none	LX2360	lin-15(n765ts) X; vsIs241	0x outcrossed	7; S6
	none	LX2361	lin-15(n765ts) X; vsIs242	0x outcrossed	N/A
	none	LX2352	lin-15(n765ts) X ; vsEx874	0x outcrossed	N/A
	none	LX2353	lin-15(n765ts) X ; vsEx875	0x outcrossed	N/A
	HSN, VC and uv1 neurons	LX2626	lin-15(n765ts) X; vsIs241; vsIs269		S3
	vm and um muscles	LX2375	lin-15(n765ts) X; vsIs241; vsIs191		S3

### Sheet: Other strains
Other Strains
Strain	Genotype	Feature	Used in Figure(s)	Pimers Used for Genotyping	PCR Product Sizes
MT15434	tph-1(mg280) II	null mutant for serotonin biosynthetic enzyme	7	mg280 Forward Primer: CATATGGATTCGTTGTTTCAGATG mg280 Reverse Internal Primer: CCATGTAAAGAAAAAATAATGAGAGTCTATG mg280 Reverse Primer: GAAATTGTTTCAATAACACGCCC	WT: 205bp Deletion:428bp
MT13113	tdc-1(n3419) II	null mutant for an enzyme required for both octopamine and tyramine biosynthesis	7; S6	n3419 Forward Primer: GAAACCTAGGACTGATCCCATTCTTC n3419 Forward Internal Primer: CTGGGCGATCGTTTTGTGATCC n3419 Reverse Primer: GGGGAGCAAGGTGAAAGTTCC	WT: 439bp Deletion: 746bp
MT9455	tbh-1(n3247) X	null mutant for the octopamine biosynthetic enzyme	7; S6	n3247 Forward Primer: GAGTAGCTTGCTGTGTGCAAAAC n3247 Forward Internal Primer: CGACGCAGGAATTATGGAACTTGGTTTA n3247 Reverse Primer: TTTGTGTACTCCCTAAACAGAATGTATCTCAAT	WT: 453bp Deletion: 588bp
MT6308	eat-4(ky5) III	null mutation for the vesicular glutamate transporter	7; S6	ky5 Forward Primer: GAGAACCTAACACAACAGGTGT ky5 Forward Internal Primer: CCCACAGAAATGTAAGTGTATAAAGAGC ky5 Reverse Primer: CTCCAGACACCATGCATAGCAG	WT: 786bp Deletion: 1129bp
LX2740	dop-4(tm1392) X; vsIs287	dop-4::SL2::gfp overexpressor in the dop-4 null mutant background	S5
LX2709	tph-1(mg280) II; vsIs244	ser-1::gfp overexpressor in a null mutant for serotonin biosynthetic enzyme TPH-1	7; S6
LX2727	tdc-1(n3419) II; vsIs213	ser-2::gfp overexpressor in null mutant for an enzyme required for biosynthesis of both the octopamine and tyramine	7; S6
LX2708	tbh-1(n3247) X; vsIs220	ser-6::gfp overexpressor in a null mutant for the octopamine biosynthetic enzyme	7; S6
LX2729	eat-4(ky5) III; vsIs214	mgl-1::gfp overexpressor in a null mutant for the vesicular glutamate transporter	7; S6
LX2728	eat-4(ky5) III; vsIs256	mgl-3::gfp overexpressor in a null mutant for the vesicular glutamate transporter	7; S6
MT2426	goa-1(n1134) I	loss of function mutant for the heterotrimeric G protein alpha subunit Go. Used as a control hyperactive egg layer.	6;7; S5; S6
MT8504	egl-10(md176) V	null mutant for the RGS protein EGL-10. Used as a control defective egg layer.	6;7; S5; S6
MT8189	lin-15(7765ts) X	strain injected with GPCR::GFP fosmids that were co-injected with the lin-15 rescuing plasmid pL15EK
LX1691	unc-119(ed3) III	Strain injected with some GPCR::GFP fosmids carrying the unc-119 gene
LX2081	unc-119(ed3) III; otIs356 V	Strain injected with some of the GPCR::GFP fosmids carrying the unc-119 gene. otIs356 expresses nuclear tagRFP in neurons, and was later crossed away.
OH10690	otIs356 V	otIs356 expresses nuclear tagRFP in neurons	S6
